# Host adaptation in gut Firmicutes is associated with sporulation loss and altered colonisation patterns

**DOI:** 10.1101/2020.09.09.289504

**Authors:** Hilary P. Browne, Alexandre Almeida, Nitin Kumar, Kevin Vervier, Anne T. Adoum, Elisa Viciani, Nicholas JR Dawson, Samuel C. Forster, Claire Cormie, David Goulding, Trevor D. Lawley

## Abstract

Human-to-human transmission of symbiotic, anaerobic bacteria is a fundamental evolutionary adaptation essential for membership of the human gut microbiota. However, despite its importance, the genomic and biological adaptations underpinning symbiont transmission remain poorly understood. Here, we show that sporulation ability, which promotes transmission of anaerobic bacteria, has been independently lost in many distinct evolutionary lineages of gut bacteria belonging to the Firmicutes phyla. Analysis of 1358 genome-sequenced Firmicutes reveals loss of sporulation is associated with features of host-adaptation such as genome reduction and specialized metabolic capabilities. Consistent with these data, analysis of 28,000 gut metagenomes from people around the world demonstrates that bacteria now incapable of sporulation are more abundant but less prevalent in the human population compared to spore-forming bacteria. Our results suggest host adaptation in gut Firmicutes is an evolutionary trade-off between transmission range and colonisation abundance, leading to distinct transmission cycles. We reveal host transmission as an underappreciated process that shapes the evolution, assembly and functions of gut Firmicutes.

---

The human gut is colonised by highly adapted bacteria, primarily from the Firmicutes, Bacteroidetes, Actinobacteria and Proteobacteria phyla, that are linked with human health and development^1,2^. Co-evolution between humans and these symbiotic, anaerobic bacteria require that individual bacterial taxa faithfully and efficiently transmit and colonise, as an inability to do either leads to extinction from the indigenous microbiota^3-6^. Key adaptations of symbiotic bacteria in human populations therefore require coordination of colonization and transmission functions. Gut bacteria must be able to colonise above a certain abundance to achieve sufficient shedding levels to ensure onward transmission, and survive in the environment long enough to encounter a susceptible host^5^. Once ingested, gut bacteria must transit through the gastrointestinal tract, contend with the human immune system and compete with indigenous bacteria for nutrients and replicative niches to colonize^5,7^. Transmission of the intestinal microbiota is an ongoing lifelong process starting with maternal transmission around birth and continuing throughout life, especially between co-habiting individuals in regular contact^8-18^. In fact, gut symbiont transmission during co-habitation has a stronger effect on the composition of an individual’s gut microbiota than human genetics^12^, highlighting the importance of transmission in shaping an individual’s microbiota composition and functions. Thus, the transmission cycle of gut bacteria is underpinned by deep evolutionary selection that remains poorly understood.

Spores are metabolically dormant and highly resistant structures produced by Firmicutes bacteria that enhance survival in adverse conditions^19-21^. Sporulation is utilised by anaerobic enteric pathogens such as *Clostridioides difficile* (formerly *Clostridium difficile*) to promote transmission by maintaining environmental viability. Upon ingestion by a new host, the spores germinate in response to intestinal bile acids^22^. We recently demonstrated that at least 50% of the commensal intestinal microbiota also produce resistant spores that germinate in response to bile acids^23^. Hence, the production of spores enhances environmental survival promoting host-to-host transmission and colonisation for a large proportion of the intestinal microbiota^8,23-25^.

Sporulation is an expensive developmental process, dependent on hundreds of genes and takes hours to complete, eventually resulting in the destruction of the original mother cell^21,26,27^. As sporulation is integral to transmission of many gut Firmicutes, we hypothesised that phenotypic loss would confer an advantage linked to an altered transmission cycle no longer reliant on environmental persistence. Loss of sporulation has been demonstrated in experimental conditions under relaxed nutrient selection pressures, indicating maintenance of the phenotype as long as it is beneficial^28,29^. Here, combining large-scale genomic analysis with phenotypic validation of human gut bacteria from the Firmicutes phylum we show that sporulation loss is associated with signature of host adaptation such as genome reduction and more specialised metabolic capabilities. Populations-level metagenomic analysis reveals bacteria no longer capable of sporulation are more abundant but less prevalent compared to spore-formers, suggesting increased colonisation capacity and reduced transmission range are linked to host adaptation within the human intestinal microbiota.
