## Supplemental Table 3 for "Host adaptation in gut Firmicutes is associated with sporulation loss and altered colonisation patterns"

### Sheet: Supplementary Table 3
species name	accession experiments	accession phylogeny	Sporulation characterisation	culture accession	culture collection	reference	ethanol resistant
Erysipeloclostridium ramosum	15841_8#93	GCF_000154485.1	Spore-Former	NCIMB 15237	NCIMB	deposited this study	no
Clostridium spiroforme	15841_8#94	15841_8#94	Spore-Former	LMG 30676 -cultured by HMIL	BCCM/LMG		no
Clostridium innocuum	13470_2#72	13470_2#72	Spore-Former	DSM 108163/ CCUG 68747	DSMZ/ CCUG	isolated in Browne et al. Nature 2016. PMID: 27144353.	isolate cultured after ethanol exposure
Longicatena caecimuris	14207_7#26	14207_7#26	Spore-Former	NCIMB 15236	NCIMB	isolated in Browne et al. Nature 2016. PMID: 27144353. deposited this study	cultured from ethanol treated faeces
Catenibacterium mitsuokai	13414_6#10	GCF_000173795.1	Former-Spore-Former	JCM 31250	JCM	isolated in Browne et al. Nature 2016. PMID: 27144353.	no
Faecalitalea cylindroides	GCF_000469305.1	GCF_000469305.1	Former-Spore-Former	DSM3983	DSMZ		no
Holdemanella biformis	GCF_000156655.1	GCF_000156655.1	Former-Spore-Former	DSM3989	DSMZ		no
Eggerthia cateniformis	GCF_000422605.1	GCF_000340375.1	Former-Spore-Former	DSM20559	DSMZ		no
