## Supplemental Table 4 for "Host adaptation in gut Firmicutes is associated with sporulation loss and altered colonisation patterns"

### Sheet: Supplemental Table 4
number of replicates growth was recorded (3-5 replicates were run for each isolate)
Biolog AN plate well	carbon source	Catenibacterium-mitsuokai (FSF)	clostridium-innocuum-novel (SF)	Clostridium-innocuum (SF)	Clostridium-spiroforme (SF)	DSM20559-Eggerthia-catenaformis (FSF)	DSM3983-Faecalitalea-cylindroides (FSF)	Erysipeloclostridium-ramosum (SF)	Holdemania-biformis (FSF)
A02	N-Acetyl-D-Galactosamine (GalNac)	2	3	4	5	4	0	0	1
A03	N-Acetyl-D-Glucosamine (GlcNAc)	4	0	4	5	0	2	3	1
A04	N-Acetyl-beta-dmannosamine	4	3	4	5	3	0	3	0
A05	Adonitol	0	0	0	0	0	0	0	0
A06	Amygdalin	3	2	0	4	4	0	2	0
A07	D-Arabitol	0	2	0	0	0	0	0	2
A08	Arbutin	4	0	3	4	4	0	3	1
A09	D-Cellobiose	4	3	4	4	4	0	0	1
A10	alpha-Cyclodextrin	3	0	0	0	0	0	3	0
A11	beta-Cyclodextrin	3	0	4	0	0	0	4	3
A12	Dextrin	4	0	4	5	0	0	0	2
B01	Dulcitol	0	1	0	0	0	0	0	2
B02	i-Erythritol	0	0	0	0	0	0	0	0
B03	D-Fructose	4	3	4	4	0	2	0	1
B04	L-Fucose	3	0	3	3	0	0	0	0
B05	D-Galactose	4	0	2	0	2	0	2	1
B06	D-Galacturonic Acid	0	1	0	0	0	0	0	0
B07	Gentiobiose	4	0	4	4	2	2	0	0
B08	D-Gluconic Acid	3	2	2	0	0	0	0	0
B09	D-Glucosaminic Acid	3	0	3	0	0	0	0	0
B10	alpha-D-Glucose	4	3	4	0	4	0	0	0
B11	alpha-D-Glucose1-Phosphate	0	1	0	0	4	0	0	0
B12	D-Glucose6-Phosphate	4	0	3	4	0	4	0	0
C01	Glycerol	0	1	2	0	0	0	2	0
C02	D,L-alpha-Glycerol-Phosphate	2	0	0	0	0	0	0	1
C03	m-Inositol	0	1	0	0	0	0	0	0
C04	alpha-D-Lactose	3	0	2	4	0	0	2	0
C05	Lactulose	3	0	0	0	0	0	3	0
C06	Maltose	3	0	3	0	0	0	0	0
C07	Maltotriose	4	3	4	4	0	2	2	0
C08	D-Mannitol	0	0	3	0	0	0	0	0
C09	D-Mannose	4	3	4	0	3	0	0	0
C10	D-Melezitose	2	0	3	3	0	0	4	0
C11	D-Melibiose	2	1	0	3	2	0	0	0
C12	3-Methyl-D-Glucose	4	0	4	0	3	0	4	2
D01	alpha-Methyl-D-Galactoside	0	2	0	0	0	0	0	0
D02	beta-Methyl-D-Galactoside	3	1	0	0	0	0	0	0
D03	alpha-Methyl-D-Glucoside	0	0	3	0	0	0	0	0
D04	beta-Methyl-D-Glucoside	4	1	4	3	2	0	0	0
D05	Palatinose	4	0	3	3	0	0	3	0
D06	D-Raffinose	4	1	0	0	0	0	0	0
D07	L-Rhamnose	2	0	0	0	0	0	0	0
D08	Salicin	4	0	4	3	0	0	0	0
D09	D-Sorbitol	3	0	4	0	0	0	3	0
D10	Stachyose	2	2	0	0	0	0	0	0
D11	Sucrose	4	2	2	5	4	0	0	0
D12	D-Trehalose	4	3	4	4	0	0	0	2
E01	Turanose	3	0	4	4	0	0	3	0
E02	Acetic Acid	0	0	0	0	0	0	0	0
E03	Formic Acid	0	0	0	0	0	0	0	0
E04	Fumaric Acid	0	0	0	0	0	0	0	0
E05	Glyoxylic Acid	0	1	0	0	0	0	0	0
E06	alpha Hydroxybutyric Acid	0	0	0	0	0	0	0	0
E07	beta-Hydroxybutyric Acid	0	1	2	0	0	0	0	0
E08	Itaconic Acid	0	0	0	0	0	0	0	0
E09	alpha-Ketobutyric Acid	4	0	2	0	0	0	0	0
E10	alpha-Ketovaleric Acid	4	2	4	0	0	0	0	1
E11	DL-Lactic acid (2-Hydroxypropanoic acid)	0	2	0	0	0	0	0	0
E12	L-Lactic Acid	0	1	3	5	0	0	0	3
F01	D-Lactic Acid Methyl Ester	0	0	0	0	0	0	0	0
F02	D-Malic Acid	0	1	0	0	0	0	0	0
F03	L-Malic Acid	0	0	0	0	2	0	0	0
F04	Propionic Acid	0	0	0	0	0	0	0	0
F05	Pyruvic Acid	4	0	4	0	0	0	3	0
F06	Pyruvic Acid Methyl Ester	4	0	3	4	0	0	0	0
F07	D-Saccharic Acid	0	0	0	0	0	0	0	0
F08	Succinamic Acid	0	0	0	0	3	0	0	0
F09	Succinic Acid	0	0	0	0	0	0	0	0
F10	Succinic Acid Mono-Methyl Ester	0	3	0	0	3	0	0	0
F11	m-Tartaric Acid	0	0	0	0	3	0	0	0
F12	Urocanic Acid	3	0	0	0	0	0	0	3
G01	Alaninamide	0	2	0	2	0	0	0	0
G02	L-Alanine	0	3	0	0	0	0	0	0
G03	L-Alanyl-L-glutamine	0	2	0	0	0	0	0	0
G04	L-Alanyl-L-Histidine	0	0	0	0	0	0	0	0
G05	L-Alanyl-L-Threonine	0	2	0	0	0	0	0	0
G06	L-Asparagine	0	0	2	0	0	0	0	0
G07	L-Glutamic Acid	0	0	0	0	0	0	0	0
G08	L-Glutamine	0	0	0	0	0	0	0	0
G09	Glycyl-L-Aspartic Acid	0	0	0	0	0	0	0	0
G10	Glycyl-L-Glutamine	0	0	0	0	0	0	0	0
G11	Glycyl-L-Methionine	0	1	0	0	0	0	0	2
G12	Glycyl-L-Proline	3	2	0	4	0	0	0	3
H01	L-Methionine	0	0	0	2	0	0	0	2
H02	L-Phenylalanine	0	0	2	0	0	0	0	0
H03	L-Serine	0	0	0	0	0	0	0	0
H04	L-Threonine	0	2	0	0	0	0	0	0
H05	L-Valine	0	0	0	4	0	0	0	0
H06	L-Valine plus L-aspartic acid	0	2	0	0	0	0	0	0
H07	Deoxyadenosine	2	0	0	0	0	0	0	1
H08	Inosine	3	0	0	0	0	0	0	0
H09	Thymidine	0	0	0	0	0	0	0	2
H10	Uridine	4	0	4	0	0	0	3	2
H11	Thymidine monophosphate	2	0	3	0	0	0	3	2
H12	Uridine-Monophosphate	3	0	0	3	0	0	3	2
